# Mi-2 and E93 coordinate robust cell cycle exit with terminal differentiation through enhancer decommissioning

**DOI:** 10.64898/2026.09.16.752104

**Authors:** Elli M. Buchert, Elizabeth Fogarty, Yiqin Ma, Saurabh Jayesh Kumar Mehta, Daniel J. McKay, Laura A. Buttitta

## Abstract

Many postmitotic tissues coordinate robust cell cycle exit with the progression of terminal differentiation. While the signals involved in initiating cell cycle exit during terminal differentiation for some tissues have been described, less is known about the mechanisms that maintain a stable, non-cycling state. We previously found that a subset of rate-limiting cell cycle genes are subject to developmentally controlled changes in chromatin accessibility after cell cycle exit, suggesting chromatin remodelers may play a key role in maintaining a robust postmitotic state during terminal differentiation. Here we show that the general chromatin remodeler Mi-2 is required to ensure a stable postmitotic state in *Drosophila* eyes and wings. Mi-2-mediated remodeling coordinates cell state transitions during development, as compromising Mi-2 function slows the chromatin accessibility and gene expression dynamics that are critical for tissue maturation. Mi-2 and a temporally expressed transcription factor involved in terminal differentiation, E93, each decommission chromatin at developmentally dynamic regions near a limited set of shared target genes, including the early differentiation factor *broad* and the rate-limiting mitotic regulator *string* (*cdc25c*). Our evidence supports a model where Mi-2 and E93 act *in vivo* to decommission a newly identified distal *string* enhancer that is active during cell cycle exit, to coordinate the transition to a robust postmitotic state with the progression of terminal differentiation. Temporally regulated enhancer decommissioning at the *string* locus, depending on both an instructive temporal factor and an enzymatic remodeler, provides a molecular explanation for the long-term, nearly irreversible postmitotic state observed in many tissues as terminal differentiation progresses.
