## Supplemental Table 8 for "Mi-2 and E93 coordinate robust cell cycle exit with terminal differentiation through enhancer decommissioning"

FBgn	Symbol	Name
FBgn0014859	Hr38	Hormone receptor-like in 38
FBgn0016076	vri	vrille
FBgn0000449	dib	disembodied
FBgn0030597	Eo	Ecdysone oxidase
FBgn0000567	Eip74EF	Ecdysone-induced protein 74EF
FBgn0010383	Cyp18a1	Cytochrome P450 18a1
FBgn0004865	Eip78C	Ecdysone-induced protein 78C
FBgn0000568	Eip75B	Ecdysone-induced protein 75B
FBgn0036732	Oatp74D	Organic anion transporting polypeptide 74D
FBgn0041092	tai	taiman
FBgn0004554	Edg91	Ecdysone-dependent gene 91
FBgn0020445	E23	Early gene at 23
FBgn0264562	Hr4	Hormone receptor 4
FBgn0000448	Hr3	Hormone receptor 3
FBgn0036690	Ilp8	Insulin-like peptide 8
FBgn0039430	CG5455	-
FBgn0004914	Hnf4	Hepatocyte nuclear factor 4
FBgn0036381	CG8745	-
FBgn0016687	Nurf-38	Nucleosome remodeling factor - 38kD
FBgn0000565	MsrA	Methionine sulfoxide reductase A
FBgn0005640	Eip63E	Ecdysone-induced protein 63E
FBgn0014850	Eig71Ej	Eig71Ej
FBgn0004910	Eip63F-1	Ecdysone-induced protein 63F 1
FBgn0266450	Kr-h1	Kr transcription factor homolog 1
FBgn0003964	usp	ultraspiracle
FBgn0004959	phtm	phantom
FBgn0034999	Fatp3	Fatty acid transport protein 3
FBgn0003312	sad	shadow
FBgn0020762	Atet	ABC transporter expressed in trachea
FBgn0001078	ftz-f1	ftz transcription factor 1
FBgn0034012	Hr51	Hormone receptor 51
FBgn0028886	CG15279	-
FBgn0000546	EcR	Ecdysone receptor
FBgn0264490	Eip93F	Ecdysone-induced protein 93F
FBgn0003720	tll	tailless
FBgn0015239	Hr78	Hormone-receptor-like in 78
FBgn0021765	scu	scully
FBgn0000541	E(bx)	Enhancer of bithorax
FBgn0003388	shd	shade
FBgn0283451	br	broad
FBgn0010328	woc	without children
FBgn0011604	Iswi	Imitation SWI
FBgn0000551	Edg78E	Ecdysone-dependent gene 78E
FBgn0003651	svp	seven up
FBgn0000566	Cth	Cystathionine gamma-lyase
FBgn0032726	CG10621	-
FBgn0000543	ecd	ecdysoneless
FBgn0261239	Hr39	Hormone receptor-like in 39
FBgn0035538	DopEcR	Dopamine/Ecdysteroid receptor
FBgn0015240	Hr96	Hormone receptor-like in 96
FBgn0035849	ERR	estrogen-related receptor
